# Country-wide genomic surveillance of SARS-CoV-2 strains

**DOI:** 10.1101/2021.06.08.447365

**Authors:** Kishan Kalia, Gayatri Saberwal, Gaurav Sharma

## Abstract

Genomic surveillance has enabled the identification of several SARS-CoV-2 variants, allowing the formulation of appropriate public health policies. However, surveillance could be made more effective. We have determined that the time taken from strain collection to genome submission for over 1.7 million SARS-CoV-2 strains available at GISAID. We find that strain-wise, time lag in this process ranges from one day to over a year. Country-wise, the UK has taken a median of 16 days (for 417,287 genomes), India took 57 days (for 15,614 genomes), whereas Qatar spent 289 days (for 2298 genomes). We strongly emphasize that along with increasing the number of genomes of COVID-19 positive cases sequenced, their accelerated submission to GISAID should also be strongly encouraged and facilitated. This will enable researchers across the globe to track the spreading of variants in a timely manner; analyse their biology, epidemiology, and re-emerging infections; and define effective public health policies.
