## Supplementary material for "Country-wide genomic surveillance of SARS-CoV-2 strains": Figure S1, Table S1, Table S2: Supplementary Table S1.xlsx

### Sheet: Table S1
Table S1: The population of each country and the country-wise distribution of (i) total COVID-19 cases, (ii) genomes submitted to GISAID, (iii) rate of genome sequencing normalized with COVID-19 cases, (iv) rate of genome sequencing normalized per one million population (v) average CSTlag and (vi) median CSTlag values.
Notes: -- # Country population (Coloum D) and Total cases (Coloum E) data were obtained from Worldometer on June 02, 2021, 17:32 GMT. -- NA: No information is available in Worldometer https://www.worldometers.info/coronavirus/ -- Light pink highligted cells in column B, C, and F depict those countries that have submitted more than 1000 genomes to GISAID. -- Bars in columns D-J are a visual repres…
SN	Continent	Country	Population of the country#	Total Number of Covid-19 cases#	Genomes Submitted to GISAID	Rate of genome sequencing per COVID-19 cases	Rate of genome sequencing per one million population	Average CSTlag (in days)	Median CSTlag (in days)
127	Europe	United Kingdom (UK)	68212761	4494699	417287	9.28398	6117.43	24.7027	16
97	Europe	Germany	84029548	3694866	117335	3.17562	1396.35	30.6708	18
86	Europe	Belgium	11635850	1063499	22075	2.0757	1897.15	28.1146	18
103	Europe	Italy	60380223	4223200	29110	0.689288	482.112	39.5731	19
120	Europe	Slovakia	5462068	389990	2600	0.666684	476.01	28.1465	20
125	Europe	Turkey	85169314	5263697	4600	0.087391	54.0101	39.4385	21
96	Europe	France	65405960	5677172	35271	0.621278	539.263	43.7229	22
112	Europe	Netherlands	17169639	1654282	32455	1.96188	1890.26	33.428	22
124	Europe	Switzerland	8712582	696213	39933	5.73574	4583.37	46.1361	22
102	Europe	Ireland	4988240	262726	13791	5.24919	2764.7	37.7292	22
115	Europe	Poland	37808568	2873527	12229	0.425575	323.445	27.0962	23
92	Europe	Denmark	5810900	283089	98268	34.7128	16911	39.6753	23
121	Europe	Slovenia	2079200	254419	11140	4.3786	5357.83	40.2525	24
154	North America	United States of America (USA)	332780837	34139007	498317	1.45967	1497.43	51.9878	26
116	Europe	Portugal	10169411	850262	7917	0.931125	778.511	45.0763	26
72	Asia	Singapore	5892470	62100	2405	3.87279	408.148	63.0087	26
106	Europe	Lithuania	2687326	275198	8821	3.20533	3282.45	33.2268	27
146	North America	Mexico	130172111	2420659	8540	0.352796	65.6055	61.4016	32
114	Europe	Norway	5460055	125764	9297	7.39242	1702.73	37.016	32
93	Europe	Estonia	1327353	129804	1802	1.38825	1357.59	33.7863	34
89	Europe	Croatia	4082005	356829	1518	0.425414	371.876	44.8274	35
104	Europe	Latvia	1867015	133866	3351	2.50325	1794.84	48.0451	35
88	Europe	Bulgaria	6900367	418813	2485	0.593344	360.126	45.8471	36
107	Europe	Luxembourg	635279	70027	7771	11.0971	12232.4	41.8657	36
46	Asia	Bangladesh	166190773	804293	1593	0.198062	9.58537	75.1538	37
99	Europe	Greece	10376286	405542	1719	0.423877	165.666	68.1233	39
157	Oceania	New Zealand	5002100	2679	1064	39.7163	212.711	71.5056	39.5
91	Europe	Czech Republic	10727201	1662256	2902	0.174582	270.527	61.0414	40
73	Asia	South Korea	51309660	141476	5705	4.03249	111.188	61.7951	42
164	South America	Colombia	51379064	3432422	1085	0.0316103	21.1176	82.3484	44
122	Europe	Spain	46771392	3687762	29809	0.808322	637.334	67.9123	45
123	Europe	Sweden	10156951	1068473	54913	5.13939	5406.45	48.1493	46
37	Africa	South Africa	59992399	1669231	6334	0.379456	105.58	67.8135	48.5
155	Oceania	Australia	25770487	30126	17785	59.0354	690.131	65.0834	51
162	South America	Brazil	213943170	16625572	10772	0.0647918	50.3498	90.0403	54
76	Asia	Thailand	69960577	165462	1047	0.632774	14.9656	78.8787	54
52	Asia	India	1392420048	28420612	15614	0.054939	11.2136	88.4491	57
83	Europe	Austria	9053478	645552	25905	4.01284	2861.33	65.2022	58
32	Africa	Reunion	901163	24901	1037	4.16449	1150.74	55.7512	58
56	Asia	Israel	9326000	839515	11844	1.41081	1270	60.5925	60
163	South America	Chile	19266415	1394973	2199	0.157637	114.136	100.998	62
118	Europe	Russia	145991871	5090249	3799	0.0746329	26.022	91.3996	67
53	Asia	Indonesia	276169794	1831773	1787	0.0975558	6.47066	85.1069	70
95	Europe	Finland	5548614	92770	5301	5.71413	955.374	93.2002	73
57	Asia	Japan	126120950	749130	37401	4.99259	296.549	99.6151	79
49	Asia	China	1439323776	91146	1201	1.31767	0.83442	112.926	81
159	South America	Argentina	45575361	3817139	3151	0.0825487	69.1382	121.173	86
134	North America	Canada	38045067	1384252	44518	3.21603	1170.14	125.174	88
101	Europe	Iceland	343272	6595	5090	77.1797	14827.9	133.228	95
69	Asia	Philippines	110914345	1240716	4294	0.34609	38.7146	108.348	108
171	South America	Peru	33391639	1961087	1226	0.0625163	36.7158	149.623	124.5
51	Asia	Hong Kong	7552667	11849	2674	22.5673	354.047	149.187	127
78	Asia	United Arab Emirates (UAE)	9999680	574958	1846	0.321067	184.606	171.069	208
70	Asia	Qatar	2807805	217882	2298	1.0547	818.433	228.885	289
98	Europe	Gibraltar	33682	4298	568	13.2154	16863.6	20.3609	11
48	Asia	Cambodia	16930445	31460	236	0.750159	13.9394	79.339	17
160	South America	Aruba	107181	10993	946	8.60548	8826.19	18.6903	17
110	Europe	Monaco	39497	2506	6	0.239425	151.91	26	17
167	South America	French Guiana	305730	24212	293	1.21014	958.362	22.3447	21
25	Africa	Mayotte	278811	20176	700	3.46947	2510.66	28.3229	21
153	North America	Sint Maarten	43321	2433	154	6.32963	3554.86	25.7013	21
165	South America	Curacao	164708	12273	389	3.16956	2361.76	32.7635	22
108	Europe	Malta	442621	30553	161	0.526953	363.742	26.2236	24
166	South America	Ecuador	17887815	427690	407	0.0951624	22.7529	55.2506	25
84	Europe	Azerbaijan	10222826	334288	13	0.00388886	1.27166	47.9231	25
74	Asia	Sri Lanka	21495539	192547	383	0.198912	17.8177	42.1514	27
117	Europe	Romania	19119757	1078142	869	0.0806016	45.4504	37.2106	27
45	Asia	Bahrain	1755263	242790	202	0.0831995	115.082	41.0644	27
140	North America	Guadeloupe	400187	16530	104	0.629159	259.879	75.7692	28.5
150	North America	Saint Lucia	184396	5072	10	0.197161	54.2311	29.8	28.5
111	Europe	Montenegro	628139	99683	31	0.0310986	49.3521	44.1613	31
60	Asia	Kuwait	4328279	310501	32	0.0103059	7.39324	71.5938	34
113	Europe	North Macedonia	2083296	155345	522	0.336026	250.564	53.0881	34
27	Africa	Mozambique	32052101	70923	153	0.215727	4.77348	49.7124	36
133	North America	British Virgin Islands	30415	248	5	2.01613	164.393	36.4	37
67	Asia	Pakistan	224805602	924667	300	0.0324441	1.33449	93.01	39
75	Asia	Taiwan	23856309	9389	192	2.04495	8.04819	52.1302	39.5
87	Europe	Bosnia and Herzegovina	3262067	204172	101	0.0494681	30.962	49.1881	40
130	North America	Barbados	287698	4017	5	0.124471	17.3793	43.2	43
145	North America	Martinique	374998	12040	26	0.215947	69.3337	42.8846	44
47	Asia	Brunei	441313	244	10	4.09836	22.6597	46.2	44.5
59	Asia	Kazakhstan	18982103	388991	268	0.0688962	14.1186	70.3396	45
172	South America	Suriname	591443	15128	143	0.945267	241.782	48.2308	46
152	North America	Saint Vincent and the Grenadines	111263	2044	1	0.0489237	8.98771	46	46
158	Oceania	Papua New Guinea	9101676	15910	240	1.50849	26.3688	60.1208	48
126	Europe	Ukraine	43492344	2206836	171	0.00774865	3.93173	55.8772	49
29	Africa	Niger	25001643	5410	6	0.110906	0.239984	49	49
58	Asia	Jordan	10295822	737888	630	0.0853788	61.1899	58.5984	49
26	Africa	Morocco	37310668	520028	260	0.0499973	6.96852	75.9192	51
136	North America	Costa Rica	5136694	321279	604	0.187999	117.585	67.7914	51
77	Asia	Timor-Leste	1341359	7310	18	0.246238	13.4192	54.5	51
24	Africa	Mauritius	1273704	1407	114	8.10235	89.5027	63.114	51
62	Asia	Malaysia	32745136	587165	689	0.117344	21.0413	85.3861	53
10	Africa	Egypt	104095699	263606	852	0.32321	8.18478	117.182	54.5
173	South America	Trinidad and Tobago	1403643	24314	63	0.25911	44.8832	89.8254	55
50	Asia	Georgia	3982138	346150	57	0.0164668	14.3139	55.8947	57
81	Europe	Albania	2874913	132351	30	0.022667	10.4351	61.6	57
135	North America	Cayman Islands	66428	584	3	0.513699	45.1617	54	59
137	North America	Cuba	11320272	144514	653	0.451859	57.6841	69.9862	60
20	Africa	Lesotho	2157798	10831	18	0.16619	8.34184	73.5556	61.5
132	North America	Bermuda	62067	2494	30	1.20289	483.349	61.6667	62
2	Africa	Angola	33795434	34752	189	0.543854	5.59247	67.6614	63
139	North America	El Salvador	6516194	73702	6	0.00814089	0.920783	70.5	63
30	Africa	Nigeria	210792820	166534	771	0.462969	3.65762	87.786	64
16	Africa	Ghana	31664432	94011	468	0.497814	14.78	86.0192	64
39	Africa	Tunisia	11931764	346986	116	0.0334307	9.72195	83.569	65
128	North America	Antigua and Barbuda	98671	1260	1	0.0793651	10.1347	66	66
144	North America	Jamaica	2973012	48639	13	0.0267275	4.37267	47.6154	67
105	Europe	Liechtenstein	38228	3016	45	1.49204	1177.15	66.5111	67
33	Africa	Rwanda	13244634	27023	288	1.06576	21.7447	96.1042	68
31	Africa	Republic of the Congo	5641795	11658	129	1.10654	22.8651	68.7364	68
109	Europe	Moldova	4025356	255285	12	0.00470063	2.9811	98.6667	68
174	South America	Uruguay	3484766	298006	194	0.0650994	55.6709	99.2165	68
12	Africa	Eswatini	1171155	18601	33	0.17741	28.1773	79.2424	68
22	Africa	Malawi	19580003	34346	159	0.462936	8.12053	71.0943	69
15	Africa	Gambia	2478434	5993	472	7.87586	190.443	92.2564	70
4	Africa	Botswana	2394937	54973	218	0.396558	91.0254	81.1239	70
138	North America	Dominican Republic	10947451	295680	48	0.0162338	4.38458	72.2917	71
34	Africa	Senegal	17145580	41494	415	1.00014	24.2045	94.4096	72
42	Africa	Zimbabwe	15060632	38998	399	1.02313	26.4929	116.634	72
14	Africa	Gabon	2273584	24429	180	0.736829	79.1702	90.45	74
7	Africa	Comoros	886491	3881	6	0.154599	6.76826	74.5	74.5
9	Africa	Democratic Republic of the Congo	92036608	31934	404	1.26511	4.38956	71.5619	75.5
100	Europe	Hungary	9637831	804987	435	0.0540381	45.1346	102.618	78
61	Asia	Lebanon	6797370	540630	64	0.011838	9.41541	99.25	78
85	Europe	Belarus	9446471	395990	46	0.0116165	4.86954	78.8478	79
6	Africa	Cameroon	27147658	78929	190	0.240723	6.99876	105.337	80.5
38	Africa	Togo	8455517	13481	125	0.927231	14.7832	129.992	81
66	Asia	Oman	5224885	219529	246	0.112058	47.0824	107.13	82
19	Africa	Kenya	54851009	171226	855	0.49934	15.5877	94.8468	86
55	Asia	Iraq	41045173	1210105	200	0.0165275	4.87268	104.58	88
143	North America	Honduras	10048494	238820	29	0.012143	2.886	100.724	91
170	South America	Paraguay	7212654	358244	95	0.0265182	13.1713	102.042	91
156	Oceania	French Polynesia	282396	18875	10	0.0529801	35.4113	91.5	91.5
94	Europe	Faroe Islands	49033	723	42	5.80913	856.566	100.31	92
23	Africa	Mali	20781353	14271	24	0.168173	1.15488	114.875	95
3	Africa	Benin	12412266	8058	12	0.14892	0.966786	91.5	96
21	Africa	Madagascar	28339167	41419	122	0.294551	4.305	104.91	98
28	Africa	Namibia	2582906	56264	57	0.101308	22.0682	113.596	100
13	Africa	Ethiopia	117557128	271790	19	0.00699069	0.161624	92.9474	101
68	Asia	Palestine	5209475	309036	132	0.0427135	25.3384	98.3258	102
8	Africa	Cote d'Ivoire	26973186	47319	145	0.306431	5.37571	115.807	111
5	Africa	Burkina Faso	21424848	13435	164	1.22069	7.65466	106.439	113.5
90	Europe	Cyprus	1215408	72515	133	0.18341	109.428	116.113	114
18	Africa	Guinea Bissau	2010380	3770	48	1.27321	23.8761	160.646	118
35	Africa	Sierra Leone	8124941	4156	15	0.360924	1.84617	120.133	122
147	North America	Panama	4376810	378828	896	0.236519	204.715	165.048	122
40	Africa	Uganda	47053656	48676	358	0.735475	7.60834	123.863	123
175	South America	Venezuela	28361964	235567	128	0.054337	4.51309	123.445	125
63	Asia	Mongolia	3326508	60372	27	0.0447227	8.11662	145.037	125
80	Asia	Vietnam	98140224	7813	158	2.02227	1.60994	124.462	126
71	Asia	Saudi Arabia	35309144	452956	957	0.211279	27.1035	130.933	126
119	Europe	Serbia	8705048	712989	256	0.0359052	29.4082	134.562	133
131	North America	Belize	404216	12819	52	0.405648	128.644	156.904	133
168	South America	Grenada	113001	161	5	3.10559	44.2474	134.8	137
43	Asia	Afghanistan	39727412	75119	16	0.0212995	0.402745	141.938	138.5
65	Asia	Nepal	29615159	571111	36	0.0063035	1.21559	102.056	139
169	South America	Guyana	790030	17114	11	0.0642749	13.9235	196.455	145
129	North America	Bahamas	396683	11864	28	0.236008	70.5853	184.071	147
54	Asia	Iran	84975865	2935443	347	0.011821	4.08351	145.006	157
11	Africa	Equatorial Guinea	1444852	8572	191	2.22818	132.193	158.859	157
161	South America	Bolivia	11818563	374718	50	0.0133434	4.23063	148.48	159
64	Asia	Myanmar	54743882	143823	40	0.027812	0.730675	158.925	165.5
79	Asia	Uzbekistan	33912451	100726	28	0.0277982	0.825655	196.429	169
141	North America	Guatemala	18218022	257167	41	0.0159429	2.25052	166.22	173
1	Africa	Algeria	44573806	129218	29	0.0224427	0.650606	111.621	174
82	Europe	Andorra	77378	13744	1	0.0072759	12.9236	189	189
142	North America	Haiti	11529639	14931	31	0.207622	2.68872	261.387	190
41	Africa	Zambia	18852363	96563	221	0.228866	11.7227	199.018	209
17	Africa	Guinea	13456974	23194	8	0.0344917	0.594487	168.25	213
151	North America	Saint Martin	39268	1915	10	0.522193	254.66	217.7	219.5
44	Asia	Armenia	2968322	222870	81	0.0363441	27.2881	169.58	242
148	North America	Saint Barthelemy	9905	1005	2	0.199005	201.918	242	242
149	North America	Saint Kitts and Nevis	53544	73	3	4.10959	56.0287	283.667	281
36	Africa	Somalia	16296640	14667	15	0.10227	0.920435	372.533	385
DATA not considered in analysis
176	South America	Bonaire	NA	NA	171	NA	NA	19.5146	19
177	Europe	Crimea	NA	NA	9	NA	NA	91.5556	78
178	Oceania	Guam	NA	NA	60	NA	NA	51.2333	47.5
179	Europe	Kosovo	NA	NA	30	NA	NA	58.4667	49
180	Oceania	Northern Mariana Islands	NA	NA	62	NA	NA	132.581	134
181	North America	Sint Eustatius	NA	NA	4	NA	NA	66.25	66
Total	All continents	All countries	7570382755	171594324	1718035
