## Supplementary material for "Country-wide genomic surveillance of SARS-CoV-2 strains": Figure S1, Table S1, Table S2: Supplementary Table S2.xlsx

### Sheet: Table S2
Table S2: Continent-wise statistics. (i) Total population of the respective continent, (ii) Total COVID-19 cases reported in the respective continent, (iii) Total genomes submitted to GISAID from the respective continent, (iv) rate of genome sequencing in the continent normalized with COVID-19 cases, (v) rate of genome sequencing in the continent normalized with one million population, (vi) avera…
Notes: -- # Total population (Coloum C) and Total cases (Coloum D) data for each country were obtained from Worldometer on June 02, 2021, 17:32 GMT. Here we have added the information for all countries per continent. -- Bars in columns C-I are a visual representation of the numbers in the same column per category.
Category	Continent	Total Population of the continent#	Total Number of Covid-19 cases#	Total Genomes Submitted to GISAID	Rate of genome sequencing per COVID-19 cases	Rate of genome sequencing per one million population	Average CSTlag (in days)	Median CSTlag (in days)
All countries	Africa	1195500939	4567134	16319	0.357314	13.6503	81.5915	61
	Asia	4469943723	45779547	95058	0.207643	21.266	94.9354	72
	Europe	844356624	52358564	1011936	1.9327	1198.47	35.278	21
	Europe (Besides UK)	776143863	47863865	594649	1.24238	766.158	42.6987	25
	North America	584627663	39791876	554130	1.39257	947.834	58.2765	28
	North America (Besides USA)	251846826	5652869	55813	0.987339	221.615	114.421	78
	Oceania	31054983	51680	19099	36.4919	607.278	65.5652	51
	South America	435797147	29029613	21157	0.0728808	48.5478	92.6935	54
Category	Continent	Total Population of the continent#	Total Number of Covid-19 cases#	Total Genomes Submitted to GISAID	Rate of genome sequencing per COVID-19 cases	Rate of genome sequencing per one million population	Average CSTlag (in days)	Median CSTlag (in days)
Countries which have submitted more than 1000 genomes to GISAID	Africa	60893562	1694132	7371	0.43509	121.047	66.1165	50
	Asia	3667988545	35150912	89709	0.255211	24.4573	95.0232	72
	Europe	728962729	45851141	1008494	2.1995	1383.46	35.1978	21
	Europe (Besides UK)	660749968	41356442	591207	1.42954	894.751	42.6056	25
	North America	500998015	37943918	551375	1.45313	1100.55	58.0427	28
	North America (Besides USA)	168217178	3804911	53058	1.39446	315.414	114.91	78
	Oceania	30772587	32805	18849	57.4577	612.526	65.4459	51
	South America	363555649	27231193	18433	0.0676908	50.702	100.18	61
